# Cross-Resistance Limits the Ability of Antimicrobial Peptide Combinations to Delay Resistance Evolution

**DOI:** 10.64898/2026.07.05.736553

**Authors:** Bar Maron, Shir Mor, Jonathan Friedman, Zvi Hayouka

**Affiliations:** Institute of Biochemistry, Food Science and Nutrition, The Hebrew University of Jerusalem, Rehovot, Israel; Institute of Environmental Sciences, The Hebrew University of Jerusalem, Rehovot, Israel

## Abstract

**Aims:** Antimicrobial peptide (AMP) combinations have been proposed to delay resistance evolution, but it remains unclear what properties of a peptide pair determine whether a combination reduces resistance evolution relative to its component AMPs used alone. One suggested factor is mode of action, yet this has rarely been tested experimentally. In the current study we have asked whether mode of action or physicochemical similarity between peptides better predicts which combinations delay resistance.

**Methods:** We evolved *Staphylococcus aureus* with six AMPs with reported membrane-targeting and intracellular-targeting activity, individually and in all 15 pairwise combinations. We quantified resistance evolution, cross-resistance and fitness costs across the full AMP panel, and performed whole-genome sequencing on 126 evolved lineages.

**Results:** Resistance varied across AMPs and correlated with peptide chain length, not mode of action. Cross-resistance was associated with physicochemical similarity, and similar peptides selected for overlapping mutations. Most combinations reduced resistance relative to single-AMP treatment, but those whose components shared cross-resistance were less effective, channeling evolution into convergent trajectories that resolve both selective pressures at once. Notably, mode of action did not predict combination outcome.

**Conclusions:** Cross-resistance, not mode of action, is a key factor in determining AMP combination efficacy. Physicochemical distance between peptides may serve as a practical predictor for cross-resistance, enabling selection of AMP combinations that are more likely to constrain resistance evolution.
