## Supplementary material for "Cross-Resistance Limits the Ability of Antimicrobial Peptide Combinations to Delay Resistance Evolution": Table S1

### Sheet: Sheet1
DBAASP_ID	Name	Sequence	Selected for evolution	Length	Median MIC (ug/ml)	Target	Description	Reference
716	Puroindoline-A (34-46)	FPVTWRWWKWWKG		13	100	DNA/RNA	(34-46)
16988	Puroindoline-A (W7)	WRWWKWW	V	7	6.25	DNA/RNA, Lipid Bilayer	(38-44), W7	Effects of Rationally Designed Physico-Chemical Variants of the Peptide PuroA on Biocidal Activity towards Bacterial and Mammalian Cells
4663	Lactoferrin (1-11)	GRRRRSVQWCA		11	200	DNA/RNA	hLF1-11
3355	Pseudin-2	GLNALKKVFQGIHEAIKLINNHVQ		24	100	DNA/RNA
5135	Tritrpticin -AMD	VRRFPWWWPFLRR		13	100	DNA/RNA
6111	CP-1	GLRILLLKV		9	>200	DNA/RNA, Cell penetrating peptide
9592	Smp24	IWSFLIKAATKLLPSLFGGGKKDS	V	24	3.125	DNA/RNA, Lipid Bilayer		Characterisation of three alpha-helical antimicrobial peptides from the venom of Scorpio maurus palmatus
1004	Pleurocidin	GWGSFFKKAAHVGKHVGKAALTHYL	V	25	6.25	DNA/RNA, Inhibits protein biosynthesis, Lipid Bilayer	AMD	Antibacterial and anti-biofilm activity, and mechanism of action of pleurocidin against drug resistant Staphylococcus aureus
7163	WLRR	WLRRIKAWLRR		11	12.5	DNA/RNA
1465	BmKn2	FIGAIARLLSKIF	V	13	3.25	Lipid Bilayer		Antibacterial Activity and Mechanism of a Scorpion Venom Peptide Derivative In Vitro and In Vivo
806	Melittin	GIGAVLKVLTTGLPALISWIKRKRQQ	V	26	6.25	Lipid Bilayer		Melittin: from honeybees to superbugs
763	Pexiganan	GIGKFLKKAKKFGKAFVKILKK	V	22	25	Lipid Bilayer		Structure, membrane orientation, mechanism, and function of pexiganan — A highly potent antimicrobial peptide designed from magainin
