## Supplementary material for "Cross-Resistance Limits the Ability of Antimicrobial Peptide Combinations to Delay Resistance Evolution": Table S2

### Sheet: Correlation_summary
Feature	Spearman_rho	Spearman_p	Pearson_r	Pearson_p	n_amps	Spearman_p_FDR	Significant_FDR	Pearson_p_FDR	Significant_Pearson_FDR
Length	0.864531	0.00263237	0.802567	0.00922711	9	0.0315885	TRUE	0.0553627	FALSE
Propensity to in vitro Aggregation	0.635989	0.0655948	0.751763	0.0194909	9	0.268343	FALSE	0.0779635	FALSE
Hydrophobic_Moment	-0.633333	0.0670858	-0.817213	0.00715382	9	0.268343	FALSE	0.0553627	FALSE
Fraction_Hydrophobic	-0.52943	0.142696	-0.436476	0.240162	9	0.428087	FALSE	0.540865	FALSE
Angle Subtended by the Hydrophobic Residues	-0.366667	0.33174	-0.429186	0.249004	9	0.643169	FALSE	0.540865	FALSE
Net Charge	0.339032	0.372112	0.115567	0.767173	9	0.643169	FALSE	0.938756	FALSE
Penetration Depth	0.30603	0.42319	0.217155	0.574633	9	0.643169	FALSE	0.861949	FALSE
Tilt Angle	-0.302532	0.42878	-0.412071	0.270432	9	0.643169	FALSE	0.540865	FALSE
Charge_Density	-0.19247	0.619806	-0.335633	0.377231	9	0.826408	FALSE	0.646681	FALSE
Linear Moment	-0.142261	0.715032	0.0750274	0.847871	9	0.858039	FALSE	0.938756	FALSE
Normalized Hydrophobicity	0.0166667	0.966055	0.010263	0.979094	9	1	FALSE	0.979094	FALSE
Boman_Index	0	1	-0.0687338	0.860527	9	1	FALSE	0.938756	FALSE

### Sheet: Physicochemical_properties
DBAASP_ID	Name	Sequence	Target	Normalized Hydrophobicity	Net Charge	Penetration Depth	Tilt Angle	Linear Moment	Propensity to in vitro Aggregation	Angle Subtended by the Hydrophobic Residues	Propensity to PPII coil	Length	Charge_Density	Hydrophobic_Moment	Fraction_Hydrophobic	Boman_Index
16988	Puroindoline-A (38-44)	WRWWKWW	DNA/RNA	1.84	3	14	86	0	0	0	1.04	7	0.428571	0.684239	0.714286	1.26
9592	Smp24	IWSFLIKAATKLLPSLFGGGKKDS	DNA/RNA	-0.31	3	15	71	0.28	83.28	50	0.96	24	0.125	0.369874	0.5	0.0366667
1004	Pleurocidin	GWGSFFKKAAHVGKHVGKAALTHYL	DNA/RNA	0.07	5	14	95	0.17	2.91	60	0.89	25	0.2	0.362396	0.44	0.2032
1465	BmKn2	FIGAIARLLSKIF	Lipid Bilayer	-1.59	3	11	73	0.38	1.91	230	0.92	13	0.230769	0.690793	0.692308	-0.865385
806	Melittin	GIGAVLKVLTTGLPALISWIKRKRQQ	Lipid Bilayer	-0.27	6	11	64	0.36	69.72	90	0.95	26	0.230769	0.352642	0.5	0.625385
763	Pexiganan	GIGKFLKKAKKFGKAFVKILKK	Lipid Bilayer	0.16	10	16	84	0.21	0	100	0.85	22	0.454545	0.704247	0.454545	0.493182
506	Temporin-A	FLPLIGRVLSGIL	Lipid Bilayer	-1.81	2	12	97	0.34	58.56	200	0.96	13	0.153846	0.581121	0.692308	-1.43538
695	Ovispirin	KNLRRIIRKIIHIIKKYG	Lipid Bilayer	0.37	8	14	97	0.31	1.34	80	0.95	18	0.444444	0.878176	0.388889	2.39
779	Aurein1.2	GLFDIIKKIAESF	Lipid Bilayer	-0.67	1	14	84	0.31	1.39	190	0.91	13	0.0769231	0.667163	0.538462	0.126154
